# *Ex vivo* tissue perturbations coupled to single cell RNA-seq reveal multi-lineage cell circuit dynamics in human lung fibrogenesis

**DOI:** 10.1101/2023.01.16.524219

**Authors:** Niklas J. Lang, Janine Gote-Schniering, Diana Porras-Gonzalez, Lin Yang, Laurens J. De Sadeleer, R. Christoph Jentzsch, Vladimir A. Shitov, Shuhong Zhou, Meshal Ansari, Ahmed Agami, Christoph H. Mayr, Baharak Hooshiar Kashani, Yuexin Chen, Lukas Heumos, Jeanine C. Pestoni, Emiel Geeraerts, Vincent Anquetil, Laurent Saniere, Melanie Wögrath, Michael Gerckens, Rudolf Hatz, Nikolaus Kneidinger, Jürgen Behr, Wim A. Wuyts, Mircea-Gabriel Stoleriu, Malte D. Luecken, Fabian J. Theis, Gerald Burgstaller, Herbert B. Schiller

**Author notes:** … these authors contributed equally (Niklas J. Lang, Janine Gote-Schniering).

## Abstract

Pulmonary fibrosis develops as a consequence of failed regeneration after injury. Analyzing mechanisms of regeneration and fibrogenesis directly in human tissue has been hampered by the lack of organotypic models and analytical techniques. In this work, we coupled *ex vivo* cytokine and drug perturbations of human precision-cut lung slices (hPCLS) with scRNAseq and induced a multi-lineage circuit of fibrogenic cell states in hPCLS, which we show to be highly similar to the *in vivo* cell circuit in a multi-cohort lung cell atlas from pulmonary fibrosis patients. Using micro-CT staged patient tissues, we characterized the appearance and interaction of myofibroblasts, an ectopic endothelial cell state and basaloid epithelial cells in the thickened alveolar septum of early-stage lung fibrosis. Induction of these states in the *ex vivo* hPCLS model provides evidence that the basaloid cell state was derived from alveolar type-2 cells, whereas the ectopic endothelial cell state emerged from capillary cell plasticity. Cell-cell communication routes in patients were largely conserved in the hPCLS model and anti-fibrotic drug treatments showed highly cell type specific effects. Our work provides an experimental framework for perturbational single cell genomics directly in human lung tissue that enables analysis of tissue homeostasis, regeneration and pathology. We further demonstrate that hPCLS offers novel avenues for scalable, high-resolution drug testing to accelerate anti-fibrotic drug development and translation.
