## Supplementary table S1: Baseline characteristics of included human IPF and control samples from Leuven for "*Ex vivo* tissue perturbations coupled to single cell RNA-seq reveal multi-lineage cell circuit dynamics in human lung fibrogenesis"

	Control	IPF	p-value
Age (year)	48 (19)	60 (6)	0.41
Sex (male)	4 (80%)	4 (100%)	1
Smoking status (ever smoker)	2 (50%)*	2 (50%)*	1
FVC%	NA#	54.5 (12)	NA
DLCO%	NA#	23 (11.5)	NA
Baseline characteristics of IPF cases and controls. Data are presented as median (IQR) for continuous data and n(%) for categorical data. P-value is based on Wilcoxon rank sum test for continuous variables and fisher exact test for categorial values.
* info is missing for 1 patient in each group
# no FVC and DLCO values available in control cases for obvious reasons
Definition of abbreviation: FVC: forced vital capacity, DLCO: diffusing capacity of the lung for carbon monoxide
